# Expansion of OSMR expression and signaling in the human dorsal root ganglion links OSM to neuropathic pain

**DOI:** 10.1101/2025.03.26.645611

**Authors:** Juliet M Mwirigi, Ishwarya Sankaranarayanan, Diana Tavares-Ferreira, Katherin A Gabriel, Seph Palomino, Yan Li, Megan L Uhelski, Stephanie Shiers, Úrzula Franco-Enzástiga, Andi Wangzhou, Joseph B Lesnak, Samhita Bandaru, Aishni Shrivastava, Nikhil Inturi, Phillip J Albrecht, Marilyn Dockum, Anna M Cervantes, Peter Horton, Geoffrey Funk, Robert Y North, Claudio Esteves Tatsui, German Corrales, Muhammad Saad Yousuf, Michele Curatolo, Robert W Gereau, Amol Patwardhan, Gregory Dussor, Patrick M Dougherty, Frank L Rice, Theodore J Price

## Abstract

RNA sequencing studies on human dorsal root ganglion (hDRG) from patients suffering from neuropathic pain show upregulation of OSM, linking this IL-6 family cytokine to pain disorders. In mice, however, OSM signaling causes itch behaviors through a direct effect on its cognate receptor expressed uniquely by pruriceptive sensory neurons. We hypothesized that an expansion in function of OSM-OSM receptor (OSMR) in sensory disorders in humans could be explained by species differences in receptor expression and signaling. Our *in situ* hybridization and immunohistochemical findings demonstrate broad expression of OSMR in DRG nociceptors and afferent fibers innervating the superficial and deep skin of humans. In patch-clamp electrophysiology, OSM directly activates human sensory neurons engaging MAPK signaling to promote action potential firing. Using CRISPR editing we show that OSM activation of MAPK signaling is dependent on OSMR and not LIFR in hDRG. Bulk, single-nuclei, and single-cell RNA-seq of OSM-treated hDRG cultures reveal expansive similarities in the transcriptomic signature observed in pain DRGs from neuropathic patients, indicating that OSM alone can orchestrate transcriptomic signatures associated with pain. We conclude that OSM-OSMR signaling via MAPKs is a critical signaling factor for DRG plasticity that may underlie neuropathic pain in patients.
