## Supplemental Table 1 for "Expansion of OSMR expression and signaling in the human dorsal root ganglion links OSM to neuropathic pain"

### Sheet: Sheet1
Donor/Patient #	Age	Sex	Tissue	Race	Surgery/Cause of Death	Collection Site	Tissue processing	Experiments
1	34	F	Lumbar DRG	White	Anoxia/Overdose	Southwest Transplant Alliance (STA)	Cryostat sections	RNAScope
2	55	M	Lumbar DRG	White	Anoxia/Seizure	Southwest Transplant Alliance (STA)	Cryostat sections	RNAScope
3	18	F	Lumbar DRG	Black	Anoxia/Seizure	Southwest Transplant Alliance (STA)	Cryostat sections	RNAScope
4	31	M	Lumbar DRG	White	Anoxia/Drug Overdose	Southwest Transplant Alliance (STA)	Cryostat sections	RNAScope
5	45	M	Lumbar DRG	Black	Anoxia/Drug Intoxication	Southwest Transplant Alliance (STA)	Cryostat sections	RNAScope
6	45	F	Lumbar DRG	White	CVA/Stroke	Southwest Transplant Alliance (STA)	Cryostat sections	RNAScope
7	62	M	Lumbar DRG	Hispanic	CVA/Stroke	Southwest Transplant Alliance (STA)	Cryostat sections	RNAScope
8	61	M	Lumbar DRG	Black	CVA/Stroke	Southwest Transplant Alliance (STA)	Cryostat sections	RNAScope
9	58	M	Lumbar DRG	White	Anoxia	Southwest Transplant Alliance (STA)	Cryostat sections	RNAScope
10	52	F	Lumbar DRG	Hispanic	CVA/Stroke	Southwest Transplant Alliance (STA)	Cryostat sections	RNAScope
11	75	M	Lumbar DRG	White	CVA/Stroke	Southwest Transplant Alliance (STA)	Cryostat sections	RNAScope
12	72	F	Lumbar DRG	White	CVA/Stroke	Southwest Transplant Alliance (STA)	Cryostat sections	RNAScope
13	38	F	Lumbar DRG	Black	Anoxia/Asphyxiation	Southwest Transplant Alliance (STA)	Cryostat sections	RNAScope
14	59	M	Lumbar DRG	Black	Anoxia/Cardiovascular	Southwest Transplant Alliance (STA)	Cryostat sections	RNAScope
15	31	M	Lumbar DRG	Black	Anoxia/Cardiovascular	Southwest Transplant Alliance (STA)	Cryostat sections	RNAScope
16	20	F	Lumbar DRG	Hispanic	Head Trauma/Blunt Injury/MVA	Southwest Transplant Alliance (STA)	Cryostat sections	RNAScope
17	19	M	Lumbar DRG	White	Anoxia/Natural Causes	Southwest Transplant Alliance (STA)	Cryostat sections	RNAScope
18	20	M	Lumbar DRG	White	Anoxia/Drug Overdose	Southwest Transplant Alliance (STA)	Explants	Immunocytochemistry
19	30	F	Lumbar DRG	White	Anoxia/Drug Overdose	Southwest Transplant Alliance (STA)	Explants	Immunocytochemistry
20	32	F	Lumbar DRG	Black	Head Trauma/GSW	Southwest Transplant Alliance (STA)	Dissociated cultures	Immunocytochemistry
21	53	M	Lumbar DRG	Hispanic	Anoxia/Seizure	Southwest Transplant Alliance (STA)	Dissociated cultures	Immunocytochemistry
22	52	F	Lumbar DRG	Hispanic	CVA/Stroke	Southwest Transplant Alliance (STA)	Dissociated cultures	Immunocytochemistry
23	38	M	Lumbar DRG	White	Anoxia/Seizure	Southwest Transplant Alliance (STA)	Dissociated cultures	CRISPR
24	37	M	Lumbar DRG	White	Head Trauma/Blunt Injury/MVA	Southwest Transplant Alliance (STA)	Dissociated cultures	CRISPR
25	37	M	Lumbar DRG	White	CVA/Stroke	Southwest Transplant Alliance (STA)	Dissociated cultures	CRISPR
26	31	F	Lumbar DRG	White	Anoxia/Cardiovascular /Overdose	Southwest Transplant Alliance (STA)	Dissociated cultures	CRISPR
27	36	F	Lumbar DRG	White	Anoxia/Asphyxiation	Southwest Transplant Alliance (STA)	Dissociated cultures	CRISPR
28	22	M	Thoracic DRG	Hispanic	Head Trauma/GSW	Southwest Transplant Alliance (STA)	Dissociated cultures	snRNAseq 10X Genomics Flex Dixed RNA Profiling
29	33	F	Lumbar DRG	White	Anoxia/Drug Overdose	Southwest Transplant Alliance (STA)	Dissociated cultures	PIPseq - Fluent BioSciences
30	31	F	Lumbar DRG	White	Cardiovascular	Southwest Transplant Alliance (STA)	Dissociated cultures	Bulk RNA Sequencing
31	39	F	Lumbar DRG	White	Anoxia/Cardiac/Poss overdose	Southwest Transplant Alliance (STA)	Explants	Somalogic Proteomics
31	30's	F	bilateral skin biopsies: 2 palmar, 2 mid thigh, 2 distal leg	White	Living Normal	University of Florida School of Medicine	Cryostat sections	Immunocytochemistry
32	30's	M	bilateral skin biopsies: 2 palmar, 2 mid thigh, 2 distal leg	White	Living Normal	University of Florida School of Medicine	Cryostat sections	Immunocytochemistry
33	30's	M	bilateral skin biopsies: 2 palmar, 2 mid thigh, 2 distal leg	White	Living Normal	University of Florida School of Medicine	Cryostat sections	Immunocytochemistry
Patient	Age	Sex	Race	Ethnicity	Primary Tumor	Collection Site	Tissue processing	Experiments	Region	Level/Side	Back/Neck Pain	Clinical Radiating Pain	Surgical Level Neuropathic/ Radicular Pain	Length-dependent Peripheral Neuropathy	Spinal Cord Compression	Previous Chemotherapy/ Immunotherapy	Previous Radiation
34	65	F	Other	Hispanic or Latino	Cholangiocarcinoma	The University of Texas MD Anderson Cancer Center	Dissociated cultures	Electrophysiology	thoracic	T6 bilateral	Yes	Yes	T6 bilateral	Yes	Yes	Gemcitabine/cisplatin	Yes
35	54	M	White	Not Hispanic or Latino	Renal Cell	The University of Texas MD Anderson Cancer Center	Dissociated cultures	Electrophysiology	thoracic	T12 left	Yes	Yes	None	No	Yes	None	No
36	68	M	White	Not Hispanic or Latino	Renal Cell	The University of Texas MD Anderson Cancer Center	Dissociated cultures	Electrophysiology	thoracic	T2 right	Yes	No	None	Yes	Yes	Permbrolizumbab	Yes
