## Supplementary Table 2 for "Expansion of OSMR expression and signaling in the human dorsal root ganglion links OSM to neuropathic pain"

### Sheet: 10X Genomics
	Veh 1	Veh 2	Veh 3	Veh 4	OSM 1	OSM 2	OSM 3	OSM 4
Cells	12121	10983	10446	11070	11831	10876	7002	12693
Median reads per cell	3276	3002	3010	3058	3545	3304	2896	3391
Median genes per cell	1474	1393	1379	1371	1539	1486	1335	1487
Total genes detected	17336	17331	17416	17229	17360	17523	17148	17400
Median UMI counts per cell	2230	2040	2037	2065	2407	2242	1972	2299
Confidently mapped reads in cells	0.8301	0.8256	0.8243	0.8231	0.8395	0.8332	0.8075	0.8264

### Sheet: PIPseq
	OSM 1	OSM 2	OSM 3	Veh 1	Veh 2	Veh 3
Total Reads	140483799	183320408	186962113	155997331	184114864	159164463
% Mapped	93.17	92.99	92.56	93.55	92.93	93.14
# Cells	2459	4730	3405	2513	3796	1873
# Genes Expressed in Cells	30433	31296	31265	30050	31488	29580
Mean Reads Per Cell	57130	38757	54908	62076	48502	84978
Total Transcripts in Cells	20085326	28635202	29567978	20582257	26963761	17225489
Median Transcripts Per Cell	6181	4757	6977	6400	5622	7662
% Reads in Cells	34.33	36.25	36.5	33.62	40.9	28.86
Median Genes Per Cell	2433	2000	2737	2290	2153	2759
% Mitochondrial Transcripts in Cells	1.88	2.2	2.5	1.74	1.88	1.84
